# Clinical and molecular characterization of an outbreak of leptospirosis in dogs from Los Angeles County, California, USA, 2021

**DOI:** 10.64898/2026.03.24.706307

**Authors:** Max W. Randolph, Jarlath E. Nally, Sean K. Yoshimoto, Betty Chow, David M. Wagner, Nathan E. Stone, Jason W. Sahl, Camila Hamond, Karen LeCount, Tod Stuber, Hans van der Linden, Krystle Reagan, Alexander Schrieber, Jamie Sebastian, Jane E. Sykes

## Abstract

**Background:** In 2021, the Los Angeles County (LAC) Department of Public Health suspected a leptospirosis outbreak in LAC affecting over 200 client-owned dogs.

**Objective:** To characterize the outbreak and describe microbiologic findings, risk factors, diagnostic test performance, and outcomes in dogs diagnosed with leptospirosis at two specialty practices.

**Methods:** *Leptospira* culture isolates from four cases were subjected to serotyping and whole genome sequencing (WGS); WGS was also performed on one enriched genome isolate. After the outbreak, data were gathered on 59 cases through record review and compared to the background hospital population (controls, n=15,536).

**Results:** All isolates were *Leptospira interrogans* serovar Canicola, but each was distinct based on WGS. Cases clustered in space and in time. Cases evaluated during the outbreak peak had increased odds of exposure to indoor congregate facilities (ICFs). None of 47 dogs with known leptospirosis vaccination history were completely vaccinated. *Leptospira* real-time PCR on blood and urine and initial serologic testing using the microscopic agglutination test and point-of-care tests were positive in 15/56 (27%), 49/54 (91%) dogs, 22/29 (76%), and 27/35 (77%) dogs respectively. Fifty-four (92%) of 59 dogs survived to discharge; some remained azotemic. No associated human cases were identified.

**Conclusions and Clinical Importance:** *L. interrogans* serovar Canicola was associated with a leptospirosis outbreak in unvaccinated dogs from LAC, which had public health implications given widespread dog ownership rates. Data analysis suggested multiple infection sources, including ICFs. Urine PCR was the most sensitive diagnostic test. Such outbreaks might be prevented through more widespread vaccination.
