## Supplemental Table 5 for "Clinical and molecular characterization of an outbreak of leptospirosis in dogs from Los Angeles County, California, USA, 2021"

### Sheet: Sheet 1
	Table S5. Diagnostic test results relative to duration of illness for 59 dogs diagnosed with leptospirosis during an outbreak in Los Angeles County.
	Patient ID	Examination Date	Duration of Illness (days)	WITNESS		SNAP		PCR			Initial MAT Result							Convalescent MAT Result
				Days Ill Until Test	Result	Days Ill Until Test	Result	Days Ill Until Test	Blood Result	Urine Result	Days Ill Until Test	Autumnalis	Bratislava	Canicola	Grippotyphosa	Icterohaemorrhagiae	Pomona	Days Ill Until Test	Autumnalis	Bratislava	Canicola	Grippotyphosa	Icterohaemorrhagiae	Pomona
	1	2021-04-17	5	5	Positive	NA	ND	5	Negative	Positive	15	1:200	1:800	1:800	Neg	Neg	Neg	22	Neg	1:1600	1:6400	Neg	Neg	Neg
	2	2021-04-19	3	NA	ND	NA	ND	4	Negative	Positive	10	Neg	1:200	1:400	1:50	1:10	Neg	NA	NA	NA	NA	NA	NA	NA
	3	2021-05-18	3	NA	ND	NA	ND	4	Negative	Negative	4	Neg	Neg	>1:6400	Neg	1:800	Neg	NA	NA	NA	NA	NA	NA	NA
	4	2021-06-04	21	NA	ND	21	Positive	21	Negative	Positive	22	1:200	Neg	1:3200	1:200	1:200	1:400	49	Neg	1:200	>1:6400	1:200	1:200	Neg
	5	2021-06-26	3	3	Positive	NA	ND	4	Negative	Positive	4	1:400	Neg	Neg	Neg	Neg	1:400	NA	NA	NA	NA	NA	NA	NA
	6	2021-07-08	3	NA	ND	NA	ND	8	ND	Positive	NA	ND	ND	ND	ND	ND	ND	NA	NA	NA	NA	NA	NA	NA
	7	2021-07-12	6	9	Positive	NA	ND	6	Negative	Positive	6	Neg	Neg	Neg	Neg	Neg	Neg	42	Neg	1:800	1:3200	Neg	1:200	Neg
	8	2021-07-13	3	NA	ND	NA	ND	3	Negative	Positive	NA	ND	ND	ND	ND	ND	ND	NA	NA	NA	NA	NA	NA	NA
	9	2021-07-14	4	4	Positive	NA	ND	4	Negative	Positive	4	1:400	Neg	1:400	1:400	Neg	Neg	NA	NA	NA	NA	NA	NA	NA
	10	2021-07-15	7	NA	ND	NA	ND	8	Positive	Positive	NA	ND	ND	ND	ND	ND	ND	NA	NA	NA	NA	NA	NA	NA
	11	2021-07-17	3	NA	ND	3	Positive	3	Negative	Positive	3	Neg	1:800	1:25600	Neg	1:3200	Neg	27	Neg	1:400	1:12800	Neg	1:800	Neg
	12	2021-07-19	3	3	Positive	NA	ND	3	Positive	Negative	3	Neg	Neg	Neg	Neg	Neg	Neg	NA	NA	NA	NA	NA	NA	NA
	13	2021-07-21	3	NA	ND	3	Positive	3	Negative	Positive	3	1:400	1:800	1:25600	Neg	1:800	Neg	27	Neg	1:400	1:12800	Neg	Neg	Neg
	14*	2021-07-26	7	NA	ND	7	Positive	7	Negative	Positive	7	Neg	Neg	1:25600	Neg	1:200	Neg	NA	NA	NA	NA	NA	NA	NA
	15	2021-07-26	14	NA	ND	14	Positive	14	Positive	Positive	14	Neg	Neg	1:200	Neg	Neg	Neg	30	Neg	Neg	1:25600	Neg	1:1600	Neg
	16	2021-07-30	0	NA	ND	NA	ND	0	Negative	Positive	NA	ND	ND	ND	ND	ND	ND	NA	NA	NA	NA	NA	NA	NA
	17	2021-07-30	5	5	Positive	NA	ND	5	Negative	Positive	5	Neg	1:200	1:51200	1:200	1:1600	Neg	NA	NA	NA	NA	NA	NA	NA
	18	2021-08-01	1	NA	ND	NA	ND	5	Positive	ND	NA	ND	ND	ND	ND	ND	ND	NA	NA	NA	NA	NA	NA	NA
	19	2021-08-03	5	NA	ND	NA	ND	6	Negative	Positive	NA	ND	ND	ND	ND	ND	ND	NA	NA	NA	NA	NA	NA	NA
	20	2021-08-04	7	NA	ND	NA	ND	8	Positive	Negative	NA	ND	ND	ND	ND	ND	ND	NA	NA	NA	NA	NA	NA	NA
	21	2021-08-04	4	4	Positive	NA	ND	10	Negative	Positive	10	Neg	Neg	1:102400	Neg	1:400	Neg	18	1:100	Neg	1:51200	Neg	1:200	Neg
	22	2021-08-04	5	5	Positive	NA	ND	5	Negative	Positive	5	1:200	1:800	1:12800	1:200	1:200	Neg	19	1:200	1:400	1:12800	Neg	Neg	Neg
	23	2021-08-05	2	NA	ND	NA	ND	2	Negative	Positive	NA	ND	ND	ND	ND	ND	ND	NA	NA	NA	NA	NA	NA	NA
	24	2021-08-05	2	NA	ND	NA	ND	2	Positive	Positive	NA	ND	ND	ND	ND	ND	ND	NA	NA	NA	NA	NA	NA	NA
	25	2021-08-05	2	3	Positive	NA	ND	3	Negative	Positive	NA	ND	ND	ND	ND	ND	ND	NA	NA	NA	NA	NA	NA	NA
	26	2021-08-08	2	3	Positive	NA	ND	3	Positive	ND	NA	ND	ND	ND	ND	ND	ND	NA	NA	NA	NA	NA	NA	NA
	27	2021-08-09	7	NA	ND	NA	ND	9	Negative	ND	14	<1:50	1:1600	>1:6400	1:200	1:800	1:50	NA	NA	NA	NA	NA	NA	NA
	28	2021-08-14	4	NA	ND	NA	ND	4	Positive	Positive	4	1:200	1:1600	1:25600	1:200	1800	Neg	NA	NA	NA	NA	NA	NA	NA
	29	2021-08-20	3	NA	ND	3	Positive	3	Negative	Positive	3	Neg	Neg	Neg	Neg	Neg	Neg	NA	NA	NA	NA	NA	NA	NA
	30	2021-08-21	3	4	Positive	NA	ND	5	Negative	Positive	NA	ND	ND	ND	ND	ND	ND	NA	NA	NA	NA	NA	NA	NA
	31	2021-08-21	1	NA	ND	1	Negative	1	Positive	Positive	1	Neg	Neg	Neg	Neg	Neg	Neg	NA	NA	NA	NA	NA	NA	NA
	32	2021-08-24	10	NA	ND	NA	ND	10	Positive	Positive	NA	ND	ND	ND	ND	ND	ND	NA	NA	NA	NA	NA	NA	NA
	33	2021-08-26	1	NA	ND	NA	ND	2	Positive	Positive	7	<1:50	<1:50	<1:50	<1:50	<1:50	<1:50	NA	NA	NA	NA	NA	NA	NA
	34	2021-08-30	0	NA	ND	NA	ND	0	Negative	Positive	NA	ND	ND	ND	ND	ND	ND	NA	NA	NA	NA	NA	NA	NA
	35	2021-09-02	4	4	Negative	NA	ND	5	Negative	ND	5	1:50	1:100	>1:6400	1:100	1:100	1:100	NA	NA	NA	NA	NA	NA	NA
	36	2021-09-03	1	1	Positive	NA	ND	1	Negaive	Positive	NA	ND	ND	ND	ND	ND	ND	NA	NA	NA	NA	NA	NA	NA
	37	2021-09-06	2	2	Negative	NA	ND	2	Negative	Positive	NA	ND	ND	ND	ND	ND	ND	NA	NA	NA	NA	NA	NA	NA
	38	2021-09-07	9	NA	ND	NA	ND	1	Positive	Positive	9	Neg	Neg	1:3200	Neg	1:800	Neg	32	Neg	1:100	>1:6400	Neg	1:200	1:50
	39	2021-09-08	7	7	Negative	NA	ND	7	Negative	Positive	NA	ND	ND	ND	ND	ND	ND	NA	NA	NA	NA	NA	NA	NA
	40	2021-09-20	7	NA	ND	NA	ND	8	Negative	Positive	NA	ND	ND	ND	ND	ND	ND	NA	NA	NA	NA	NA	NA	NA
	41	2021-09-23	30	NA	ND	NA	ND	NA	ND	ND	30	<1:50	1:200	>1:6400	<1:50	1:200	<1:50	NA	NA	NA	NA	NA	NA	NA
	42	2021-09-26	21	NA	ND	NA	ND	21	Negative	Positive	NA	ND	ND	ND	ND	ND	ND	NA	NA	NA	NA	NA	NA	NA
	43	2021-09-28	4	8	Positive	NA	ND	9	Negative	Positive	NA	ND	ND	ND	ND	ND	ND	NA	NA	NA	NA	NA	NA	NA
	44	2021-10-10	2	2	Negative	NA	ND	3	Negative	Positive	NA	ND	ND	ND	ND	ND	ND	NA	NA	NA	NA	NA	NA	NA
	45	2021-10-10	4	4	Positive	NA	ND	4	ND	Positive	NA	ND	ND	ND	ND	ND	ND	NA	NA	NA	NA	NA	NA	NA
	46	2021-10-12	21	NA	ND	NA	ND	21	Negative	Positive	21	Neg	Neg	1:25600	Neg	1:400	Neg	NA	NA	NA	NA	NA	NA	NA
	47	2021-10-17	10	10	Negative	NA	ND	11	Positive	Negative	NA	ND	ND	ND	ND	ND	ND	NA	NA	NA	NA	NA	NA	NA
	48	2021-10-25	2	NA	ND	NA	ND	2	Positive	Negative	NA	ND	ND	ND	ND	ND	ND	NA	NA	NA	NA	NA	NA	NA
	49	2021-10-25	3	3	Positive	NA	ND	3	Positive	Positive	3	Neg	Neg	Neg	Neg	Neg	Neg	NA	NA	NA	NA	NA	NA	NA
	50	2021-11-04	7	7	Positive	NA	ND	7	Negative	Positive	NA	ND	ND	ND	ND	ND	ND	NA	NA	NA	NA	NA	NA	NA
	51	2021-11-05	3	3	Negative	NA	ND	3	Negative	Positive	4	1:100	<1:50	1:400	1:200	1:100	1:100	NA	NA	NA	NA	NA	NA	NA
	52	2021-11-06	3	3	Negative	NA	ND	3	Negative	Positive	NA	ND	ND	ND	ND	ND	ND	NA	NA	NA	NA	NA	NA	NA
	53	2021-11-14	4	4	Positive	NA	ND	4	Negative	Positive	4	Neg	Neg	1:100	1:50	Neg	1:50	26	Neg	Neg	1:400	1:50	Neg	Neg
	54	2021-11-15	7	NA	ND	NA	ND	7	Negative	Positive	NA	ND	ND	ND	ND	ND	ND	NA	NA	NA	NA	NA	NA	NA
	55	2021-11-18	3	NA	ND	NA	ND	4	Negative	Positive	NA	ND	ND	ND	ND	ND	ND	NA	NA	NA	NA	NA	NA	NA
	56	2021-11-21	7	NA	ND	7	Positive	7	Negative	Positive	NA	ND	ND	ND	ND	ND	ND	NA	NA	NA	NA	NA	NA	NA
	57	2021-11-22	3	3	Positive	NA	ND	3	Negative	Positive	3	Neg	Neg	Neg	Neg	Neg	Neg	NA	NA	NA	NA	NA	NA	NA
	58	2021-11-26	3	3	Positive	6	Positive	0	Negative	Positive	0	<1:50	<1:50	>1:6400	1:100	1:400	1:50	26	1:50	1:100	>1:6400	<1:50	1:400	<1:50
	59	2021-12-05	7	7	Positive	NA	ND	7	Negative	Positive	NA	ND	ND	ND	ND	ND	ND	NA	NA	NA	NA	NA	NA	NA
	*Received initial leptospirosis vaccine dose 9 days before initial MAT test
